# A Multidimensional Arithmetical Ontology for High-Parameter Cytometry: Gaussian Primes and Cryptographic Hashing for Cell Population Standardization

**DOI:** 10.64898/2026.10.14.758936

**Authors:** Alice Yue, Cecile Masquelier, Antonio Cosma

**Affiliations:** Liangzhu Laboratory, Zhejiang University School of Medicine, Zhejiang, China; National Cytometry Platform, Translational Medicine Operations Hub, Luxembourg Institute of Health, Esch-sur-Alzette, Luxembourg

**Keywords:** flow cytometry, cell population standardization, Gaussian primes, cryptographic hashing, ontology, SHA-256, gating strategy, Prime Population System, UniProt, machine learning interoperability

## Abstract

**Background:** The rapid expansion of high-dimensional single-cell technologies has outpaced the development of standardized metadata infrastructure. Current text-based ontology for cell populations and gating strategies lacks computational rigor, hindering process automation and cross-study reproducibility. Our previous frameworks, the Prime Population System (PPS) and the Unique Gating Identifier (UGI), proposed arithmetical solutions but were limited by biological fragility (no inherent link between a protein and its structural isoforms) and by computational bottlenecks caused by exponential integer growth.

**Objective:** To develop a scalable, multidimensional arithmetical ontology that unambiguously identifies cell populations and hierarchical gating strategies.

**Methods:** We transition the marker dictionary from the one-dimensional real axis (ℝ) to the complex plane of Gaussian integers (*a*+*bi*). The reviewed human proteome of the UniProt Knowledgebase is paired with Gaussian primes satisfying *a* > *b* > 0. Each protein receives a contiguous reserved block of 64 primes: slot 0 addresses the protein with isoform unresolved, and slot *k* addresses UniProt isoform *k*, the slot index being read directly off the accession. Carbohydrate epitopes, which have no UniProt entry, are paired through the CD nomenclature instead: in a CD region beyond the 80,000 blocks reserved for the proteome, each CD number receives a block of 1,024 primes, with the slot read off the suffix of the designation. A bipartite encoding represents positive (a+bi) and negative (b+ai) expression states through Conjugate Pair Symmetry. To avoid the integer explosion of Gödel exponentiation, hierarchical gating sequences are held as vectorized arrays of complex numbers and compressed by SHA-256 deterministic hashing.

**Results:** Pairing against the human proteome assigns 53,296 identifiers, 20,431 protein-level and 32,865 isoform-level. Every isoform description resolves under a single rule, including the 329 descriptions whose accession prefix differs from the entry that cites them. The 19 carbohydrate designations of the CD list, CD57 among them, receive identifiers in the CD region. Localized vectorization with SHA-256 hashing yields immutable 64-character hexadecimal fingerprints for entire gating strategies, resolving the integer explosion problem.

**Conclusion:** By combining Gaussian primes with hashing, Gaussian Prime Cytometry provides a scalable, computationally lightweight and biologically accurate identifier system. The system eliminates nomenclature ambiguity and facilitates machine learning applications and centralized global cytometry databases.
