## Supplementary Table S2 for "A Multidimensional Arithmetical Ontology for High-Parameter Cytometry: Gaussian Primes and Cryptographic Hashing for Cell Population Standardization"

### Sheet: S1 Markers
Metal	Antibody	Clone	Gene	Identifier	UniProt entry	Entry index n	Slot k	Rank	Positive state a+bi	Negative state b+ai	Isoform record (§2.1.5)	Note
89Y	CD45	HI30	PTPRC	P08575	P08575	599	0	38273	884+439i	439+884i	Case 2
141Pr	CD196 (CCR6)	G034E3	CCR6	P51684	P51684	3125	0	199937	2366+451i	451+2366i	Case 1
143Nd	CD123	6H6	IL3RA	P26951	P26951	2029	0	129793	1573+1082i	1082+1573i	Case 2
144Nd	CD19	HIB19	CD19	P15391	P15391	1052	0	67265	1288+367i	367+1288i	Case 2
145Nd	CD4	RPA-T4	CD4	P01730	P01730	139	0	8833	360+259i	259+360i	Case 1
146Nd	CD8a	RPA-T8	CD8A	P01732	P01732	140	0	8897	351+274i	274+351i	Case 2
147Sm	CD11c	Bu15	ITGAX	P20702	P20702	1356	0	86721	1095+1078i	1078+1095i	Case 1
148Nd	CD16	3G8	FCGR3A	P08637	P08637	609	0	38913	993+80i	80+993i	Case 1
148Nd	CD16	3G8	FCGR3B	O75015	O75015	4969	0	317953	3021+644i	644+3021i	Case 1
149Sm	CD45RO	UCHL1	PTPRC	P08575-4	P08575	599	4	38277	905+394i	394+905i	Case 2
150Nd	CD45RA	HI100	PTPRC	P08575-3	P08575	599	3	38276	932+325i	325+932i	Case 2	isoforms retaining exon A (§3.2; Supplementary Figure S1)
150Nd	CD45RA	HI100	PTPRC	P08575-5	P08575	599	5	38278	987+10i	10+987i	Case 2	isoforms retaining exon A (§3.2; Supplementary Figure S1)
150Nd	CD45RA	HI100	PTPRC	P08575-6	P08575	599	6	38279	968+193i	193+968i	Case 2	isoforms retaining exon A (§3.2; Supplementary Figure S1)
150Nd	CD45RA	HI100	PTPRC	P08575-8	P08575	599	8	38281	979+126i	126+979i	Case 2	isoforms retaining exon A (§3.2; Supplementary Figure S1)
151Eu	CD161	HP-3G10	KLRB1	Q12918	Q12918	14489	0	927233	5466+265i	265+5466i	Case 1
152Sm	CD194 (CCR4)	L291H4	CCR4	P51679	P51679	3123	0	199809	1706+1699i	1699+1706i	Case 1
153Eu	CD25	BC96	IL2RA	P01589	P01589	113	0	7169	366+149i	149+366i	Case 1
154Sm	CD27	O323	CD27	P26842	P26842	1670	0	106817	1349+1066i	1066+1349i	Case 1
155Gd	CD57	HNK1	-	CD57	-	57	0	5177345	12766+4819i	4819+12766i	-	carbohydrate epitope, encoded in the CD region (§2.4): n is the CD number and k the suffix slot; rank 5,120,000 + 1,024(n−1) + k + 1
156Gd	CD183 (CXCR3)	G025H7	CXCR3	P49682	P49682	2936	0	187841	2293+408i	408+2293i	Case 2
158Gd	CD185 (CXCR5)	J252D4	CXCR5	P32302	P32302	2045	0	130817	1720+847i	847+1720i	Case 2
160Gd	CD28	CD28.2	CD28	P10747	P10747	782	0	49985	872+735i	735+872i	Case 2
161Dy	CD38	HB-7	CD38	P28907	P28907	1753	0	112129	1583+780i	780+1583i	Case 2
163Dy	CD56 (NCAM)	NCAM16.2	NCAM1	P13591-1	P13591	932	1	59586	1220+291i	291+1220i	Case 2
163Dy	CD56 (NCAM)	NCAM16.2	NCAM1	P13591-2	P13591	932	2	59587	1250+103i	103+1250i	Case 2
163Dy	CD56 (NCAM)	NCAM16.2	NCAM1	P13591-3	P13591	932	3	59588	1133+538i	538+1133i	Case 2
164Dy	TCRgd	B1	TRDC	B7Z8K6	B7Z8K6	19465	0	1245697	5233+3692i	3692+5233i	Case 1	TRDC, the chain present in every γδ T-cell receptor (§3.2; Supplementary Figure S2)
166Er	CD294	BM16	PTGDR2	Q9Y5Y4	Q9Y5Y4	6569	0	420353	2753+2298i	2298+2753i	Case 1
167Er	CD197 (CCR7)	G043H7	CCR7	P32248	P32248	2041	0	130561	1402+1305i	1305+1402i	Case 1
168Er	CD14	63D3	CD14	P08571	P08571	596	0	38081	922+345i	345+922i	Case 1
170Er	CD3	UCHT1	CD3E	P07766	P07766	536	0	34241	907+200i	200+907i	Case 1
171Yb	CD20	2H7	MS4A1	P11836	P11836	854	0	54593	873+818i	818+873i	Case 2
172Yb	CD66b	G10F5	CEACAM8	P31997	P31997	1968	0	125889	1874+125i	125+1874i	Case 1
173Yb	HLA-DR	LN3	HLA-DRA	P01903	P01903	174	0	11073	502+3i	3+502i	Case 1
174Yb	IgD	IA6-2	IGHD	P01880	P01880	171	0	10881	464+179i	179+464i	Case 2
176Yb	CD127	A019D5	IL7R	P16871	P16871	1138	0	72769	1348+367i	367+1348i	Case 2
111Cd	CD33	WM53	CD33	P20138	P20138	1320	0	84417	1085+1056i	1056+1085i	Case 2
159Tb	TIGIT	MBSA43	TIGIT	Q495A1	Q495A1	16453	0	1052929	5557+1848i	1848+5557i	Case 2
165Ho	PD-1	EH12.2H7	PDCD1	Q15116	Q15116	3806	0	243521	2607+608i	608+2607i	Case 1
